# Tricarboxylic acid (TCA) cycle, sphingolipid, and phosphatidylcholine metabolism are dysregulated in *T. gondii* infection-induced cachexia

**DOI:** 10.1101/2022.12.20.521281

**Authors:** Tzu-Yu Feng, Stephanie J. Melchor, Haider Ghumman, Mark Kester, Todd E. Fox, Sarah E. Ewald

## Abstract

Cachexia is a life-threatening disease characterized by chronic, inflammatory muscle wasting and systemic metabolic impairment. Despite its high prevalence, there are no efficacious therapies for cachexia. Mice chronically infected with the protozoan parasite *Toxoplasma gondii* represent a novel animal model recapitulating the chronic kinetics of cachexia. To understand how perturbations to metabolic tissue homeostasis influence circulating metabolite availability we used mass spectrometry analysis. Despite the significant reduction in circulating triacylglycerides, non-esterified fatty acids, and glycerol, sphingolipid long-chain bases and a subset of phosphatidylcholines (PCs) were significantly increased in the sera of mice with *T. gondii* infection-induced cachexia. In addition, the TCA cycle intermediates α-ketoglutarate, 2-hydroxyglutarate, succinate, fumarate, and malate were highly depleted in cachectic mouse sera. Sphingolipids and their de novo synthesis precursors PCs are the major components of the mitochondrial membrane and regulate mitochondrial function consistent with a causal relationship in the energy imbalance driving *T. gondii*-induced chronic cachexia.
