## Supplemental Table 2 for "Tricarboxylic acid (TCA) cycle, sphingolipid, and phosphatidylcholine metabolism are dysregulated in *T. gondii* infection-induced cachexia"

### Sheet: Sheet1
	Uninfected-1	Uninfected-2	Uninfected-3	Uninfected-4	Uninfected-5	Uninfected-6	Uninfected-7	Uninfected-8	Uninfected-9	Toxoplasma infected-1	Toxoplasma infected-2	Toxoplasma infected-3	Toxoplasma infected-4	Toxoplasma infected-5	Toxoplasma infected-6	Toxoplasma infected-7	Toxoplasma infected-8	Toxoplasma infected-9
Sph	123.959	130.23	82.6748	41.3432	122.476	58.6084	43.8514	49.3873	29.4444	45.8755	26.7418	72.2033	62.1962	61.3198	44.734	65.1379	58.1333	36.6959
dhSph	161.418	155.47	94.5485	48.1233	147.859	66.7611	46.7899	62.5191	29.6832	51.8247	38.1322	81.2977	76.0058	72.5013	55.0123	70.2806	75.0904	38.5862
S1P	4048.32	4207.97	3880.85	3623.65	3938.66	4375	4082.47	3496.77	2365.45	2782.51	3042.28	3332.13	2954.61	2886.61	3346.8	3005.36	3553.26	3279.96
dhS1P	2038.09	1708.26	1664.26	1124.11	1771.59	1726.96	1651.66	1590.24	1030.52	1076.49	1118.87	1366.54	1093.12	1000.26	916.17	1095.88	1327.46	1199.91
HexSph	1.95771	1.43536	1.79276	0.64105	1.34973	0.891378	1.49756	1.35789	1.39049	1.25291	1.32906	1.31657	1.8375	0.96514	1.47041	2.05553	1.59744	1.33815
LysoSM	1.75655	1.65172	2.14286	2.63104	1.51574	1.82035	1.87928	2.23099	2.45985	2.33777	1.79979	1.51461	1.55379	2.03622	1.3849	1.22246	1.88109	1.63739
Cer C16	621.704	749.05	691.516	626.156	562.846	613.964	691.86	590.916	474.334	684.81	516.029	729.225	576.47	503.402	580.209	619.366	530.947	472.277
Cer C18	26.139	58.5865	55.5441	26.1647	38.8369	48.8464	41.6409	36.6777	27.6042	39.3906	19.6152	44.4596	18.0129	26.2081	23.0275	20.3781	24.1732	13.2572
Cer C20	191.9	156.029	218.06	187.321	181.564	165.914	251.388	108.506	137.617	250.646	149.616	282.842	186.079	186.612	127.737	214.043	151.56	131.172
Cer C22	1895.44	1535.59	2107.59	2413.1	1628.54	1186.32	1704.46	999.38	1299.64	1931.8	2323.01	2602.25	2325.24	2537.86	2112.33	3205.89	2172.93	2021.25
Cer C22:1	147.598	128.577	150.707	175.612	71.5568	67.2277	88.834	59.9857	84.7149	327.816	152.142	617.593	171.853	195.487	76.2829	231.468	166.482	109.83
Cer C24	3179.05	3045.3	3839.18	3557.35	3194.36	2799.46	2862.87	2519.44	2601.32	2745.23	4219.86	3361.08	4663.96	3848.05	4043.47	5390.13	4708.62	3447.87
Cer C24:1	3660.55	2845.13	3791.65	4252.38	3301.9	2722.86	2426.92	3235.18	2545.98	4464.09	4148.72	5456.69	5072.1	4075.28	2883.68	4903.33	4340.43	2883.49
dhC16	24.0871	66.8809	27.7821	62.6496	29.8038	21.3517	24.7085	14.9558	14.7281	20.839	36.9437	25.1173	32.9516	40.9612	33.0375	38.4587	18.112	55.328
dhC18	9.30501	13.6985	9.72549	12.9127	12.6884	9.23294	17.5242	6.43872	5.95088	14.7091	11.5633	10.2162	6.44498	9.99802	7.17187	10.4193	13.2972	12.4974
dhC20	12.9856	20.6719	11.891	28.896	18.18	8.09953	17.5559	10.7019	8.56979	11.0286	38.7527	27.2633	15.3531	22.9153	17.1873	29.2368	13.5284	25.9569
dhC22	121.863	286.414	128.671	395.652	140.083	76.7494	136.137	71.3397	68.8738	158.158	387.687	221.811	201.757	326.996	221.585	343.734	206.972	338.058
dhC24	152.782	376.593	154.973	444.928	208.029	138.049	240.425	105.676	108.564	204.449	459.551	259.58	285.563	375.949	255.969	402.224	298.203	373.356
dhC24:1	190.14	314.199	171.039	459.035	249.928	130.538	150.355	149.313	96.5019	225.967	452.802	332.941	261.763	383.02	259.116	425.98	349.858	310.864
Hex C16	204.784	254.675	316.51	123.115	242.959	173.229	229.714	354.677	177.569	144.349	128.449	144.302	118.036	119.467	100.612	118.976	115.776	121.006
Hex C18	10.688	12.8029	18.2336	18.8101	21.3557	19.3224	15.6035	12.8521	8.88605	18.1807	15.371	23.3661	12.2448	12.517	11.8121	13.9337	17.6238	18.4201
Hex C20	32.3227	37.8561	55.1462	53.3169	45.0078	36.394	48.0286	38.1533	24.8535	75.9282	41.3814	84.8236	40.9663	50.6024	26.339	40.8124	40.3668	52.2306
Hex C22	346.206	392.637	470.353	604.17	376.173	283.185	355.942	336.249	234.389	667.326	542.843	731.594	497.02	584.145	412.994	581.911	465.926	617.118
Hex C22:1	13.5103	16.6422	23.8014	29.3803	9.87973	6.54852	13.15	17.3532	10.5434	83.4346	27.7652	99.1017	23.6064	28.7502	9.38147	25.8908	22.7094	19.1796
Hex C24	253.209	299.462	363.164	309.305	286.017	232.529	220.565	316.475	160.509	303.194	324.921	285.924	339.27	311.29	278.098	356.167	362.719	323.342
Hex C24:1	447.626	493.27	627.542	555.05	549.986	375.272	337.604	681.529	290.033	715.391	490.031	644.302	513.975	433.633	347.654	458.36	443.093	447.343
SpM C16	28851.3	31772.1	35527.8	30556.3	31705.2	28803.6	30457.3	31577.6	21780	29630	27009.2	29059.4	24531.5	29505.3	26580.3	23954.2	26577.6	27265.3
SpM C18	2963.69	3003.39	3755.13	3534.88	3418.81	3225.72	3093.7	3452.18	2341.87	3147.9	3133.91	3077.43	2640.39	3431.31	3030.03	2860.72	2995.11	3193.51
SpM C20	2335.41	2474.78	3224.94	2524.55	2827.16	2537.68	2729.11	1958.32	2064.51	2800.07	2507.97	2547.35	1997.94	2781.94	2357.75	2331.77	2448.41	2713.39
SpM C20:1	520.933	541.057	707.862	666.324	622.16	641.919	613.667	439.937	424.975	739.233	508.872	803.167	452.171	676.403	541.577	538.181	569.462	672.844
SpM C22	14908.1	18205.5	20866.5	18396.7	15991	13842.5	15902.2	10095.6	10638.8	18341.3	17893.6	16020.3	14506.8	20737.7	18145.8	22114.7	19226.7	20916.4
SpM C22:1	4824.59	6253.39	6916.28	7262.87	4646.99	4643.07	4953.63	3035.69	3474.67	8036.88	5484.71	9415.53	5077.72	7221.94	5332.38	6434.06	6416.44	6831.36
SpM C24	12255.8	16388.2	14343.9	12851.8	12578.1	12126.6	12344.3	10129	9251.83	17748.8	15402.5	13119.4	13840.6	15143.7	14497.5	19641.5	16372.9	14766.3
SpM C24:1	21737.8	26504.3	30018	28283	26254.9	25175.4	19193.3	23391.1	15946.6	27794.5	23380.9	27278.9	23585.6	26574.9	21423.3	24763.9	28947.8	25498.3
